# Tim4 enables large peritoneal macrophages to cross-present tumor antigens at early stages of tumorigenesis

**DOI:** 10.1101/2023.09.14.557776

**Authors:** Sonal Joshi, Lucía López Rodríguez, Luciano Gastón Morosi, Roberto Amadio, Manendra Pachauri, Mauro Giacca, Giulia Maria Piperno, Federica Benvenuti

## Abstract

Cross-presentation of tumor antigens by subsets of macrophages at different stages along tumor progression may have divergent impacts on anti-tumoral immune responses. Here we show that TIM4^+^ large peritoneal macrophages (LPM) avidly capture tumor cells and cross-present tumor-associated antigens at early stages of peritoneal infiltration by ovarian cancer cells. The phosphatidylserine (PS) receptor TIM4 promotes maximal uptake and triggers inflammatory and metabolic gene programs in combination with cytoskeletal remodeling and upregulation of transcriptional signatures related to antigen processing. At the cellular levels, TIM4 is recruited with F-actin at the phagocytic cup and translocates in nascent phagosomes, controlling the kinetic of phagosomal acidification and cargo degradation. TIM4 deletion abrogates cross-presentation of tumor-associated antigens and blunts expansion of effector CD8 T cells at tumor inception. In addition, targeting tumor antigens to LPM by PS liposomes can trigger CD8 T cell activation. Together these results suggest that TIM4 enables LPMs to scan the antigenic content of incoming tumor cells to promote immune surveillance by CD8 T cells and, at defined temporal windows, may be exploited for therapeutic purposes.
