## Supplementary table 2 for "Tim4 enables large peritoneal macrophages to cross-present tumor antigens at early stages of tumorigenesis"

### Sheet: Fig 2B
	Pathway enrichment WT ID8 vs WT
	Pathways	pval	padj	ES	NES	size	leadingEdge
	REACTOME_DECTIN_1_MEDIATED_NONCANONICAL_NF_KB_SIGNALING	0.00156006	0.0076007	0.800901	2.91394	58	c("Psma6", "Psmd2", "Psmc5", "Psmd14", "Psmb2", "Psmc4", "Psma5", "Psmc1", "Ube2m", "Psme3", "Psmd7", "Psma1", "Psmd1", "Psmd8", "Psmd12", "Psmd13", "Psmc2", "Psmd6", "Psme2", "Psma4", "Psmd3", "Psmb6", "Psmb4", "Psma2", "Psmb5", "Psma3", "Psmb3", "Psmc3", "Psmd11", "Psmd4", "Psmb7", "Psmb1", "Psma7", "Psmc6", "Psmb10", "Psme2b", "Psmd5", "Chuk", "Psme4", "Psmd10", "Psmb8", "Rps27a", "Uba3", "Psm…
	REACTOME_ANTIGEN_PROCESSING_CROSS_PRESENTATION	0.00146413	0.0076007	0.741704	2.93158	89	c("Psma6", "Calr", "Psmd2", "Psmc5", "Psmd14", "Psmb2", "Psmc4", "Psma5", "Psmc1", "Psme3", "Psmd7", "Psma1", "Ncf4", "Psmd1", "Psmd8", "Fcgr1", "Psmd12", "Psmd13", "Psmc2", "Psmd6", "Psme2", "Psma4", "Psmd3", "Psmb6", "Psmb4", "Psma2", "Psmb5", "H2-Q7", "Psma3", "Psmb3", "Psmc3", "H2-T22", "Tap1", "Pdia3", "H2-Q6", "Psmd11", "Psmd4", "Psmb7", "Vamp8", "Psmb1", "Psma7", "Psmc6", "Psmb10", "Psme2b…
	REACTOME_CROSS_PRESENTATION_OF_SOLUBLE_EXOGENOUS_ANTIGENS_ENDOSOMES	0.00162075	0.0076007	0.823115	2.86021	48	c("Psma6", "Psmd2", "Psmc5", "Psmd14", "Psmb2", "Psmc4", "Psma5", "Psmc1", "Psme3", "Psmd7", "Psma1", "Psmd1", "Psmd8", "Fcgr1", "Psmd12", "Psmd13", "Psmc2", "Psmd6", "Psme2", "Psma4", "Psmd3", "Psmb6", "Psmb4", "Psma2", "Psmb5", "Psma3", "Psmb3", "Psmc3", "Psmd11", "Psmd4", "Psmb7", "Psmb1", "Psma7", "Psmc6", "Psmb10", "Psme2b", "Psmd5", "Psme4", "Psmd10", "Psmb8")
	REACTOME_CLEC7A_DECTIN_1_SIGNALING	0.0014556	0.0076007	0.727575	2.89844	94	c("Psma6", "Psmd2", "Psmc5", "Psmd14", "Psmb2", "Psmc4", "Psma5", "Psmc1", "Ube2m", "Psme3", "Psmd7", "Psma1", "Psmd1", "Psmd8", "Pycard", "Psmd12", "Ube2n", "Psmd13", "Psmc2", "Calm1", "Psmd6", "Psme2", "Psma4", "Psmd3", "Psmb6", "Psmb4", "Psma2", "Psmb5", "Psma3", "Psmb3", "Psmc3", "Cdc34", "Psmd11", "Psmd4", "Nfkbia", "Psmb7", "Psmb1", "Psma7", "Il1b", "Psmc6", "Calm3", "Psmb10", "Psme2b", "Ps…
							"Skp1", "Ppp3cb", "Casp8", "Fbxw11", "Psma8")
	REACTOME_GLYCOLYSIS	0.00157233	0.0076007	0.753672	2.76513	61	c("Pgk1", "Tpi1", "Pgam1", "Gapdh", "Aldoa", "Pkm", "Nup93", "Gpi1", "Pfkl", "Eno1", "Nup205", "Nup43", "Nup107", "Hk2", "Ndc1", "Nup62", "Sec13", "Aldoc", "Nup54", "Nup155", "Nup210", "Aaas", "Nup160", "Nup85", "Nup188", "Nup35", "Nup88", "Nup50", "Nup37", "Rae1", "Adpgk", "Hk3", "Tpr", "Nupl1", "Ranbp2", "Nup98", "Pom121", "Pfkp", "Seh1l", "Nup153", "Gnpda1", "Pfkfb1", "Nupl2")
	REACTOME_RESPIRATORY_ELECTRON_TRANSPORT	0.00144928	0.0076007	0.662251	2.61212	85	c("Cycs", "Cyc1", "Cox5a", "Ndufa10", "Ndufaf4", "Cox5b", "Ndufa12", "Cox18", "Ndufs5", "Ndufv2", "Ndufa8", "Uqcrq", "Ndufs3", "Ndufs1", "Ndufs4", "Uqcrc1", "Coq10b", "Ndufaf6", "Ndufa9", "Ndufs6", "Ndufaf2", "Cox19", "Ndufs2", "Ndufa5", "Lrpprc", "Ndufv1", "Ecsit", "Ndufaf5", "Uqcrc2", "Ndufa4", "Acad9", "Ndufb6", "Ndufb7", "Ndufab1", "Cox7b", "Cox6b1", "Ndufc1", "Cox6a1", "Timmdc1", "Uqcrfs1", …
	REACTOME_SIGNALING_BY_INTERLEUKINS	0.00125471	0.0076007	0.536162	2.44261	266	c("Il6", "Il2rg", "Psma6", "Osm", "Psmd2", "Psmc5", "Psmd14", "Usp14", "Psmb2", "Smarca4", "Psmc4", "Il1rn", "Psma5", "Psmc1", "Hck", "Psme3", "Psmd7", "Psma1", "Psmd1", "Psmd8", "Jun", "Il1a", "Psmd12", "Rps6ka3", "Ube2n", "Psmd13", "Psmc2", "Psmd6", "Ywhaz", "Psme2", "Psma4", "Psmd3", "Psmb6", "Psmb4", "Hsp90b1", "Psma2", "Psmb5", "Psma3", "Psmb3", "Psmc3", "Mapk11", "Rbx1", "Usp18", "Psmd11", …
							"Fos", "Il1b", "Psmc6", "Map2k3", "Ppp2r1a", "Nlrc5", "Psmb10", "Ppp2ca", "Psme2b", "Txlna", "Psmd5", "Chuk", "Socs1", "Il36g", "Psme4", "Casp1", "Psmd10", "Gsdmd", "Psmb8", "Mapk1", "Ebi3", "Nfkbib", "Rps27a", "Map3k7", "Stx3", "Ppp2r5d", "Myd88", "H3c11", "Prkaca", "Stxbp2", "Stx4a", "Stat2", "Pik3cb", "Psmd9", "Skp1", "Stat6", "Grb2", "Il4ra", "Inppl1", "Rps6ka2", "Pik3r1", "Hmgb1", "Casp8", "…
	REACTOME_CLASS_I_MHC_MEDIATED_ANTIGEN_PROCESSING_PRESENTATION	0.00118765	0.0076007	0.522389	2.45346	353	c("Psma6", "Rnf213", "Calr", "Psmd2", "Psmc5", "Psmd14", "Thop1", "Psmb2", "Psmc4", "Erap1", "Psma5", "Psmc1", "Ube2m", "Psme3", "Psmd7", "Psma1", "Ncf4", "Psmd1", "Psmd8", "Fcgr1", "Sec13", "Psmd12", "Ube2l6", "Ube2n", "Psmd13", "Psmc2", "Psmd6", "Hspa5", "Psme2", "Psma4", "Psmd3", "Psmb6", "Psmb4", "Psma2", "Psmb5", "H2-Q7", "Psma3", "Psmb3", "Psmc3", "H2-T22", "Tap1", "Ube2s", "Rbx1", "Cdc27",…
							"Psmb1", "Canx", "Psma7", "Rnf126", "Fbxw7", "Stub1", "Psmc6", "Herc6", "Eloc", "Cul2", "Bcap31", "Psmb10", "Traip", "Psme2b", "Itgav", "Fbxw17", "Anapc10", "Psmd5", "Atg7", "Rnf4", "Huwe1", "Anapc1", "Ncf1", "Cyba", "Rlim", "Ube2j2", "Trim37", "Elob", "Socs1", "Psme4", "Sec23a", "Ube4a", "Psmd10", "Ube2z", "Ube3c", "Psmb8", "Rnf7", "Ube2f", "Rps27a", "Ube2a", "Uba5", "Blmh", "Uba6", "Kbtbd8", "A…
							"Lonrf1", "H2-Q4", "Lrr1", "Rnf14", "Ube2c", "Ube2cbp", "Ube2v2", "Fzr1", "Fbxw8", "Sec31a", "Dtx3l", "Fbxw11", "Herc2", "Cdc20", "Tpp2", "Sec22b", "Psma8", "Ube2e1", "Trip12", "Asb4", "Rnf115", "Sec24d", "Ube2e2", "H2-T23", "Anapc11", "Sec24a", "Ubr4", "Sec24c")
	REACTOME_ANTIGEN_PRESENTATION_FOLDING_ASSEMBLY_AND_PEPTIDE_LOADING_OF_CLASS_I_MHC	0.0033389	0.0118197	0.628074	2.10408	40	c("Calr", "Erap1", "Sec13", "Hspa5", "H2-Q7", "H2-T22", "Tap1", "Pdia3", "H2-Q6", "Canx", "Bcap31", "Sec23a", "Sar1b", "H2-Q4", "Sec31a", "Sec24d", "H2-T23", "Sec24a", "Sec24c", "H2-M3")

### Sheet: Fig 3D
	Pathway enrichment WT ID8 vs Tim4 KO ID8
	Pathways	pval	padj	ES	NES	size	leadingEdge
	REACTOME_RHO_GTPASES_ACTIVATE_FORMINS	0.00151286	0.0109642	0.687981	3.02593	135	c("Tuba1c", "Tubb4b", "Tubb6", "Fmnl2", "Rangap1", "Nudc", "Nup37", "Tuba4a", "Rhoc", "Cenpf", "Tuba1b", "Spdl1", "Mapre1", "Plk1", "Ppp2ca", "Kif2c", "Nup43", "Ska2", "Cenpe", "Cenpc1", "Cdc20", "Cenps", "Ska1", "Tubb2a", "Knl1", "Kif2a", "Bub1", "Spc25", "Cenpl", "Dynll1", "Rhob", "Zwilch", "Bub3", "Kif18a", "Cdca8", "Pafah1b1", "Nuf2", "Nup107", "Cenpt", "Cenpq", "Cdc42", "Sgo2a", "Nup160", "N…
							"Sec13", "Aurkb", "Spc24", "Cenpn", "Cenpp", "Mad2l1", "Clip1", "Tubb3", "Cenpm", "Actg1", "Nsl1", "Dsn1", "Nde1", "Diaph1", "Incenp", "Ercc6l", "Dync1li1", "Ppp1cc", "Dync1li2", "Nup98", "Kntc1", "Cenpi", "Cenph", "Mad1l1", "Cenpk", "Ppp2r5b", "Cenpu", "Ckap5", "Ppp2r1a", "Ppp2cb", "Taok1")
	REACTOME_COPI_DEPENDENT_GOLGI_TO_ER_RETROGRADE_TRAFFIC	0.00158983	0.0109642	0.589054	2.44506	96	c("Tuba1c", "Tubb4b", "Tubb6", "Tuba4a", "Tmed2", "Tuba1b", "Kif5b", "Kif18b", "Kif20a", "Rab1a", "Kif2c", "Kif23", "Cenpe", "Kifc1", "Kif3a", "Kif11", "Tubb2a", "Kif2a", "Kif22", "Kif18a", "Kif20b", "Napg", "Kif4", "Arf1", "Kif15", "Tmed9", "Kdelr2", "Copz1", "Tuba1a", "Zw10", "Arf4", "Racgap1", "Tmed7", "Tubb3", "Kif21a", "Nsf")
	REACTOME_RECYCLING_PATHWAY_OF_L1	0.00346021	0.0150155	0.659873	2.27905	36	c("Ezr", "Tuba1c", "Tubb4b", "Tubb6", "Tuba4a", "Tuba1b", "Tubb2a", "Clta", "Rdx", "Kif4", "Tuba1a", "Ap2s1", "Dpysl2", "Tubb3", "Actg1")
	REACTOME_CDC42_GTPASE_CYCLE	0.00271003	0.0143654	-0.390435	-1.70835	94	c("Ophn1", "Arhgap39", "Fgd2", "Arhgap35", "Arhgap45", "Arhgap26", "Prex1", "Dock8", "Arhgef11", "Arap1", "Pik3r2", "Arap3", "Srgap2", "Trio", "Arhgef16", "Tagap", "Myo9b", "Mcf2l", "Plekhg2", "Itsn1", "Arhgef6", "Arhgdib", "Dock11", "Rasgrf2", "Arhgap31", "Arhgef19", "Arhgap9")
	REACTOME_INTERLEUKIN_1_FAMILY_SIGNALING	0.0015083	0.0109642	0.645278	2.79906	118	c("Il1rn", "Psmc1", "Ube2n", "Usp18", "Il1a", "Hmgb1", "Usp14", "Casp1", "Tab2", "Irak3", "Psmd7", "Psmc4", "Il1b", "Psma1", "Psmd12", "Psmb2", "Psme3", "Psma4", "Psmd10", "Psmd14", "Psmd2", "Psmc6", "Psma5", "Psma2", "Psmd6", "Chuk", "Psmd11", "Rbx1", "Rps27a", "Skp1", "Psmd1", "Psma6", "Nfkbia", "Psmd5", "Psmc5", "N4bp1", "Psmb7", "Il36g", "Psmc2", "Peli1", "Psmc3", "Psma3", "Psmd4", "Myd88", "…
							"Psmb6", "Il1r2", "Map3k7", "Il1rl1", "Gm11808", "Lrrc14")
	REACTOME_DECTIN_1_MEDIATED_NONCANONICAL_NF_KB_SIGNALING	0.0017301	0.0109642	0.735203	2.75554	58	c("Psmc1", "Psmd7", "Psmc4", "Psma1", "Psmd12", "Psmb2", "Psme3", "Psma4", "Psmd10", "Psmd14", "Psmd2", "Psmc6", "Psma5", "Psma2", "Psmd6", "Chuk", "Psmd11", "Rps27a", "Skp1", "Psmd1", "Uba3", "Ube2m", "Psma6", "Relb", "Psmd5", "Psmc5", "Psmb7", "Psmc2", "Psmc3", "Psma3", "Psmd4", "Psmd13", "Psmd8", "Psmb3", "Psma8", "Psmb1", "Psme2b", "Psmb4", "Psmd3", "Nfkb2", "Psmb6", "Gm11808", "Psmd9", "Fbxw…
	REACTOME_INTERFERON_SIGNALING	0.00167785	0.0109642	0.627799	2.36573	56	c("Oasl1", "Isg15", "Ube2n", "Usp18", "Eif4e", "Eif4a1", "Eif2ak2", "Kpna1", "Ptpn2", "Camk2d", "Eif4a2", "Sumo1", "Abce1", "Eif4a3", "Ppm1b", "Kpnb1", "Nedd4", "Ube2l6", "Socs1", "Prkcd", "Ptpn1", "Irf9", "Eif4e3", "Ifngr2", "Stat2", "Pde12")
	REACTOME_CROSS_PRESENTATION_OF_SOLUBLE_EXOGENOUS_ANTIGENS_ENDOSOMES	0.00171527	0.0109642	0.745569	2.72477	48	c("Psmc1", "Fcgr1", "Psmd7", "Psmc4", "Psma1", "Psmd12", "Psmb2", "Psme3", "Psma4", "Psmd10", "Psmd14", "Psmd2", "Psmc6", "Psma5", "Psma2", "Psmd6", "Psmd11", "Psmd1", "Psma6", "Psmd5", "Psmc5", "Psmb7", "Psmc2", "Psmc3", "Psma3", "Psmd4", "Psmd13", "Psmd8", "Psmb3", "Psma8", "Psmb1", "Psme2b", "Psmb4", "Psmd3")
	REACTOME_CLASS_I_MHC_MEDIATED_ANTIGEN_PROCESSING_PRESENTATION	0.0013624	0.0109642	0.444942	2.18073	354	c("Psmc1", "Fcgr1", "Ube2n", "Cdc27", "Ube2s", "H2-Q6", "Ubac1", "Eloc", "Psmd7", "Psmc4", "Herc6", "Psma1", "Psmd12", "Psmb2", "Ube2c", "Psme3", "H2-Q4", "Rnf138", "Psma4", "Psmd10", "Uba6", "Psmd14", "Dzip3", "Psmd2", "Psmc6", "Psma5", "Ube2w", "Psma2", "Ube2q2", "Fbxl5", "Rnf4", "Rnf213", "Cdc20", "Psmd6", "Klhl13", "Psmd11", "Mylip", "Rbx1", "Rps27a", "Skp1", "Psmd1", "Cdc34", "Rnf7", "Ccnf",…
							"Cul2", "Psmb7", "Vamp8", "Lrr1", "Psmc2", "Sec23a", "Ube2a", "Nedd4", "Klhl2", "Ube2l6", "Fbxo22", "Socs1", "Ube2b", "Ube2k", "Anapc10", "Dtx3l", "Psmc3", "Psma3", "Rnf114", "Rnf115", "Sar1b", "Hspa5", "Sec13", "Psmd4", "Itgav", "Ube2v2", "Ube2j2", "Fbxl14", "Psmd13", "Herc3", "Ube2z", "Psmd8", "Psmb3", "Spsb4", "Psma8", "Fbxw17", "Psmb1", "Blmh", "Tap1", "Fzr1", "Psme2b", "Canx", "Ube2l3", "Psm…
							"Calr", "Ube2g1", "Hace1", "Ube2d3", "Thop1", "Ubox5", "Cdc16", "Psmb6", "Trim32", "Gm11808", "Sec24b", "Ube3a", "Pdia3", "Asb8", "Asb1", "Npepps", "Psmd9", "Rlim", "Ube4a", "Fbxw11", "Btbd6", "Sec22b", "Siah1a", "Psme2")
	REACTOME_GLYCOLYSIS	0.00168919	0.0109642	0.616317	2.34978	61	c("Nup35", "Nup37", "Nup54", "Pgam1", "Pgk1", "Ndc1", "Hk2", "Tpi1", "Nup43", "Nup205", "Nupl1", "Nup88", "Nup107", "Nup93", "Rae1", "Pfkl", "Nup160", "Gnpda1", "Pfkfb1", "Seh1l", "Nup85", "Aaas", "Nup62", "Sec13", "Nup155", "Gapdh", "Nup153", "Nup98", "Nupl2", "Aldoa", "Gpi1", "Nup210", "Pfkfb4", "Tpr", "Nup50")
	REACTOME_ABC_TRANSPORTERS_IN_LIPID_HOMEOSTASIS	0.00625	0.0218401	-0.630815	-1.90786	17	c("Abca9", "Abca2", "Abca7", "Abca3", "Abcg4", "Abcd1", "Abca6", "Abca12", "Abcd2")
	REACTOME_CHOLESTEROL_BIOSYNTHESIS	0.00218818	0.0122467	-0.614515	-2.10294	27	c("Srebf2", "Fdps", "Sqle", "Cyp51", "Msmo1", "Idi1", "Dhcr24", "Fdft1", "Dhcr7", "Srebf1", "Hmgcs1", "Idi2", "Tm7sf2")

### Sheet: Supplementary 4F
	Pathway enrichment WT vs Tim4 KO
	Pathways	pval	padj	ES	NES	size	leadingEdge
	REACTOME_RESPIRATORY_ELECTRON_TRANSPORT	0.00223214	0.0332854	0.706869	2.99625	85	c("Cox4i1", "Uqcrq", "Cox7c", "Ndufc1", "Cox8a", "Ndufaf2", "Ndufv3", "Ndufa1", "Ndufc2", "Ndufa11", "Cox6b1", "Ndufa2", "Uqcr11", "Ndufb4", "Ndufb5", "Ndufa13", "Ndufs2", "Ndufb8", "Uqcrh", "Etfb", "Ndufb11", "Ndufb7", "Ndufa3", "Ndufb1", "Ndufb6", "Cox14", "Uqcr10", "Uqcrb", "Ndufs5", "Ndufaf7", "Cox6a1", "Cox16", "Ndufb2", "Ndufa4", "Ndufa12", "Ndufb9", "Ndufa9", "Ndufa7", "Cox7b", "Ndufb3", "…
							)
	REACTOME_THE_CITRIC_ACID_TCA_CYCLE_AND_RESPIRATORY_ELECTRON_TRANSPORT	0.00231481	0.0332854	0.581129	2.70406	153	c("Cox4i1", "Atp5o", "Uqcrq", "Atp5e", "Cox7c", "Ndufc1", "Cox8a", "Ndufaf2", "Ndufv3", "Ndufa1", "Ucp1", "Ndufc2", "Ndufa11", "Atp5k", "Atp5l", "Cox6b1", "Ndufa2", "Uqcr11", "Ndufb4", "Ndufb5", "Ndufa13", "Ndufs2", "Slc25a27", "Ndufb8", "Uqcrh", "Atp5j2", "Me3", "Etfb", "Ndufb11", "Ndufb7", "Ndufa3", "Ndufb1", "Ndufb6", "Cox14", "Uqcr10", "Uqcrb", "Slc25a14", "Ndufs5", "Ndufaf7", "Cox6a1", "Cox1…
							"Atp5h", "Atp5pb", "Sco1", "Ndufs7", "Ndufab1", "Me1", "Ndufs6", "Uqcrc2", "Atp5c1", "Ndufa10", "Acad9", "Glo1", "Cox5b", "Ndufa8", "Sdhc", "Cox5a", "Ndufa5")
	REACTOME_MITOCHONDRIAL_FATTY_ACID_BETA_OXIDATION	0.00801603	0.0655429	0.567131	2.04904	36	c("Decr1", "Mcee", "Acot13", "Acad11", "Acot2", "Pcca", "Pccb", "Hadh", "Mmut", "Pctp", "Ndufab1", "Acbd6", "Acot9", "Acot11", "Eci1", "Acot1", "Mecr")
